# High resolution mapping of the actin fusion focus reveals myosin V-dependent transport of formin for actin aster compaction

**DOI:** 10.1101/2025.04.29.651207

**Authors:** Valentine Thomas, Hikari Mase, Laetitia Michon, Andrea Picco, Marko Kaksonen, Sophie G Martin

## Abstract

Many cellular processes such as polarized growth and secretion require the formation of specific actin networks. In fungi, the morphogenetic process of cell-cell fusion requires cell wall digestion mediated by the local secretion of lytic enzymes at the site of cell-cell contact. In *Schizosaccharomyces pombe*, lytic enzyme-containing secretory vesicles are transported by the myosin V Myo52 on the actin fusion focus, an aster-like actin network assembled by the condensate-forming formin Fus1. The fusion focus also concentrates proteins regulating cell polarity, cell-cell communication, actin cytoskeleton, exocytosis and membrane merging, but their precise position from the time of focus formation to cell fusion is unknown. Here, using centroid tracking and averaging, we present a first spatiotemporal map of the fusion site with a precision of 8 nm. We show that the bulk of secretory vesicles remains at constant distance from the plasma membrane as the actin structure condenses. Notably, though necessary to transport vesicles, Myo52 detaches from the vesicle pool and colocalizes with Fus1 in a more membrane-proximal position. We show that Myo52 physically interacts with Fus1 and transports it along actin filaments, and that Myo52 and Fus1 actin assembly activity contribute to focus compaction. Thus, myosin V-driven transport of the formin Fus1 along actin filaments nucleated by other Fus1 molecules underlies a positive feedback mechanism for actin aster formation.
