## Supplementary material for "High resolution mapping of the actin fusion focus reveals myosin V-dependent transport of formin for actin aster compaction": Table S1

### Sheet: Sheet1
	Strain	Genotype	Method
Figure 1	YVT144	h- myo52-mtagBFP2 ura4+:pact1:mRaspberry:terminatortdh1 ura4+ ade6+ leu1+ his+	cross YOM15xYVT137
	YVT49	h+ prm1-sfGFP:kanMX myo52-mScarletI:natMX ura4+ ade6+ leu1+ nan	Cross YVT41xYVT44
	YVV720	h+ myo52-tdTomato:natMX ura4+ ade6+ leu1+ his+	Cross YLM479xYSM1371
	YVT62	h+ myo52-mtagBFP2-5xGlyAla-mScarlet-natMX ura4+ ade6+ leu1+ his+	Transformation YSM1371 with WACH mtagBFP2-5xGA-mScarlet amplified from pSM2925 with osm1196 and osm765
	YVV758	h- myo52-mtagBFP2:natMX ura4+:pact1:mCherrry:terminatortdh1 ura4+ ade6+ leu1+ his+	Cross YOM16x AV904
	YVT119	h- myo52-mtag-BFP2:natMX pact1:sfGFP ura4+ ade6+ leu1+ his+	Cross YOM15xAV885
	YVT41	h+ myo52-mScarlet-I:natMX ura4+ ade6+ leu1+ his+	Transformation of YSM1371 with WACH of mScarlet,amplified from pSM2239 with osm1196 and osm765
Figure 2	YVT45	h+ myo52-mScarlet:natMX myo51-sfGFP:kanMX ura4+ ade6+ leu1+ his+	Cross YVT41xIBC325
	YVT66	h+ myo52-mScarlet.natMX leu1-32:pcdc8-mNeonGreen-cdc8 ura4+ ade6+ leu1+ his+	Cross YVT51xYVT24
	YVT68	h+ myo52-mScarlet-natMX fus1-sfGFP-kanMX ura4+ ade6+ leu1+ his+	Cross YVT51xYVT48
	YVT98	h+ myo52-mScarletI:natMX Exo70-GFP:kanMX ura4+ ade6+ leu1+ his+	cross YVT77xYVT41
	YVT106	h+ myo52-mScarletI:natMX dni1-sfGFP:knMX ura4+ ade6+ leu1+ his+	Transformation of YVT41 by WACH from pSM1538 amplified with osm7887 and osm7888
	YVT128	h+ myo52-mScarlet-I:natMX dni2-sfGFP:kanMX ura4+ ade6+ leu1+ his+	Transformation of YVT41 with pSM2947 linearized by SacII and SalI HF
	YVT225	h+ myo52-mScarlet-I:natMX exo84-GFP: kanMX ura4+ ade6+ leu1+ his+	Cross YIL634xYVT51
	YVT233	h+ scd2-GFP:kanMX myo52-mScarlet-I:natMX ura4+ ade6+ leu1+ his+	Cross YVT41xYSM2830
	YVT239	h+ myo52-mScarlet-I:natMX ade6+:pnmt41:GFP-ypt3:hphMX ura4+ ade6+ leu1+ his+	Transformation YVT41 with pSM2366 linearized by PmeI
	YVT333	h+ myo52-mScarlet-I:natMX sec6-sfGFP:kanMX ura4+ ade6+ leu1+ his+	Transformation of YVT41 with pSM3410 digested by SalI and SacI
	YVT402	h+ myo52-mScarlet-I:natMX ura4+:pnmt41:GFP-Ypt2 ura4+ ade6+ leu1+ his+	YVT162 transformed with pSM3673 linearised with Afe1.
Figure S2	YVT51	h- myo52-mScarlet-I:natMX ura4+ ade6+ leu1+ his+	cross YVT41xYVT44
	YVT148	h+ myo52-mtagBFP2 ura4+:pact1:mRaspberry:terminatortdh1 ura4+ ade6+ leu1+ his+	cross YOM15xYVT137
	YVT45	h- myo52-mScarlet.natMX leu1-32:pcdc8-mNeonGreen-cdc8 ura4+ ade6+ leu1+ his+	Cross YVT41xYVT18
	YVT65	h- myo52-mScarlet:natMX myo51-sfGFP:kanMX ura4+ ade6+ leu1+ his+	Cross YVT45xYVT51
	YVT69	h- myo52-mScarlet-natMX fus1-sfGFP-kanMX ura4+ ade6+ leu1+ his+	Cross YVT51xYVT48
	YVT227	h- myo52-mScarlet-I:natMX exo84-GFP: kanMX ura4+ ade6+ leu1+ his+	Cross YIL634xYVT51
	YVT149	h+ myo52-mScarlet-I:natMX pact1:eGFP-LactC2	cross YVT41x YMM231
Figure 3	YVT112	h+ myo52-GFP:kanMX pAct1:mTagBFP2 ura4+ ade6+ leu1+	Cross YSM3210xAV884
	YVT293	h+ exo70-GFP:kanMX myo52Δtail-mScarlet-I:natMX ura- ade6+ leu1+ nan	Transformation YIL632 with pSM3285 digested by AfeI
	YVT327	h+ exo70-GFP:kanMX myo52Δtail-mScarlet-I:natMX myo51Δ::hphMX ura- ade6+ leu1+ his+	Transformation YVT293 with pSM3374 digested by AfeI.
	YVT341	h+ myo52-mScarletI:natMX Exo70-GFP:kanMX myo51Δ::hphMX ura4+ ade6+ leu1+ his+	transformation YVT98 with pSM3374 linearized by AfeI
	YVT394	h+ myo52-mScarlet:x3sAID:natMX ura4+::pADH1-osTIR1-F74A exo70-GFP:kanMX ura+ ade6+ leu1+ his+	Cross YVT392xMBB151
	YVT418	h+ ade6+:pnmt41:GFP-ypt3:hphMX myo52-mScarlet:x3sAID:natMX ura4+::pADH1-osTIR1-F74A ura+ ade6+ leu+ his+	Cross YVT397xYVT324
Figure S3	YVT114	h- myo52-GFP:kanMX pAct1:mTagBFP2 ura4+ ade6+ leu1+	Cross YSM3210xAV884
Figure4	YVT252	h+ myo52-mScarletI:natMX exo70-GFP:kanMX fus1Δ::hphMX ura4+ ade6+ leu1+ his+	Transformation YVT98 with ps3134 digested by AfeI
	YVT378	h+ myo52-mScarletI:natMX fus1ΔIDR-sfGFP:kanMX ura4+ ade6+ leu1+ his+	YBC01 transformed with pSM2625 digested by SalI HF and SacI
	YVT453	h+ myo52-mScarletI:natMX exo70-GFP:kanMX fus1ΔIDR::bsdMX	Transformation YVT252 with pSM3960 digested by BsiWI-HF and SacII
	YVT443	h90 ade6+:pnmt1:fus1-sfGFP:hphMX lys3+:pnmt1:myo52-3xmyc:bsdMX ura4+ ade6+ leu1+	YVT441 transformed with pSM3726 linearized by BstZ17I
	YHM57	h90 Myo52-mScarlet:natMX pmap3-mTagBFP2-termScAdh1-bleMX fus1N(1-518)-sfGFP:kanMX pAde6PmeI-pnmt1-fus1(1-518)-sfGFP-ttnmt-hphMX pLys3(BstZ17I)-pnmt1-Myo52-x3Myc-termSccyc1-bsd ura4+ ade6+ leu1+	YHM16 transformed with pSM3726. linearized by SpeI
	YHM63	h90 Myo52-mScarlet:natMX pmap3-mTagBFP2-termScAdh1-bleMX pAde6PmeI-pnmt1-sfGFP-ttnmt-hphMX pLys3(BstZ17I)-pnmt1-Myo52-x3Myc-termSccyc1-bsd ura4+ ade6+ leu1+ his+	YHM23 transformed with pSM3726 linearized by SpeI
Figure S5	YVT331	h+ myo52-mScarlet-I:natMX spa2-sfGFP:kanMX ura4+ ade6+ leu1+ his+	Transformation of YVT41 with pSM3411 digested by SalI HF and SacI
Figure 5	YBC047	h90 myo52-mScarlet:natMX pmap3-mTagBFP2-termScAdh1-bleMX fus1(1-491)-FUS(27R)-fus1(792-1372)-sfGFP:kanMX ura4+ ade6+ leu1+ his+	Transformation of yBC33 with pSM3208 digested with SalI and SacII
	YLM1790	h90 myo52-mScarlet:natMX pmap3-mTagBFP2-termScAdh1-bleMX fus1(1-491)-FUS(27R)-fus1(792-1372)-K1112A-sfGFP:kanMX ura4+ ade6+ leu1+ his+	YBC033 transformed with pSM3874 digested with SalI and SacII
	YLM1803	h90 myo52-mScarlet:x3sAID:natMX ura4+::pADH1-OsTIR1-F74A fus1(1-491)-FUS(27R)-fus1(792-1372)-sfGFP:kanMX ura4+ ade6+ leu1+ his+	Cross YBC108 x YVT397
	YHM80	h90 ade6+::pact1:LifeAct-mCherry::bsdMX pmap3-mTagBFP2-termScAdh1-bleMX fus1(1-491)-FUS(27R)-fus1(792-1372)-sfGFP:kanMX ura4+ ade6+ leu1+ his+	Cross AV2349 x YBC047
Figure 6	YVT339	h+ myo52-mScarlet-natMX fus1-sfGFP-kanMX myo51Δ::hphMX ura4+ ade6+ leu1+ his+	Transformation YVT68 with pSM3374 linearized by AfeI
	YVT416	h+ myo52-mScarlet:x3sAID:natMX ura4+::pADH1-osTIR1-F74A fus1-sfGFP:kanMX ura+ ade6+ leu+ his+	Cross YVT397xYVT407
	YVT431	h+ myo52-mScarlet:x3sAID:natMX ura4+::pADH1-osTIR1-F74A fus1-sfGFP:kanMX myo51Δ:hphMX ura+ ade6+ leu+ his+	YVT416 transformed with pSM3374 linearised with Afe1.
	YVT410	h+ myo52-mScarlet-I:natMX fus1_K879A-sfGFP:kanMX ura4+ ade6+ leu1+ his+	Transformation of YBC001 with pSM2251 digested with SalI HF and Sac II.
	YVT412	h+ myo52-mScarlet-I:natMX fus1_K1112A-sfGFP:kanMX ura4+ ade6+ leu1+ his+	Transformation of YBC001 with pSM2254 digested with salI HF and SacII
	YVT414	h+ myo52-mScarlet-I:natMX fus1_GN1087 1088RP-sfGFP:kanMX ura4+ ade6+ leu1+ his+	Transformation of YBC001 with pSM2253 digested with salI HF and SacII
FigureS6	YVT398	h+ myo52-mScarlet-I:natMX fus1ΔIDR-GFP-kanMX myo51Δ::bsdMX ura+ ade6+ leu1+ his+	YVT378 transformed with pSM3489 linearised with Afe1.
	YVT427	h- myo52-mScarlet:x3sAID:natMX ura4+::pADH1-osTIR1-F74A fus1ΔIDR-sfGFP:kanMX ura+ ade6+ leu+ his+	Cross YVT397xYVT406
	YVT445	h- myo52-mScarlet-I:natMX fus1-sfGFP:kanMX for3Δ::bsd ura4- ade6- leu1+	cross YLM1121xYVT68
