## Supplementary material for "High resolution mapping of the actin fusion focus reveals myosin V-dependent transport of formin for actin aster compaction": Table S2

### Sheet: Tabelle1
Plasmid N°	Construct
pSM1538	pFA6a-sfGFP-kanMX6
pSM2239	pFA6a-mScarlet-I-NatMX6
pSM2251	pFA6a-5’UTR-fus1_K879A-sfGFP-kanMX-3’UTR
pSM2253	pFA6a-5’UTR-fus1_GN1087,1088RP-sfGFP-kanMX-3’UTR
pSM2254	pFA6a-5’UTR-fus1_K1112A-sfGFP-kanMX-3’UTR
pSM2366	pAde6-Pnmt41-GFP-Ypt3
pSM2925	pFA6a-mTagBFP2-mScarlet-I-natMX
pSM2947	pFA6-dni2-sfGFP-kanMX
pSM2950	pJK211AfeI-pact1-mRaspberry-terminatortdh1
pSM2983	pJK211_PURA4_AfeI-pact1-eGFP-LactC2-terminatorTdh1
pSM3134	pFA6a-fus1d_WACHlike_hph
pSM3208	pFA6a-fus15’UTR-fus1(1-491)-FUS(1-211)-27R-fus1(792-1372)-sfGFP-kanMX-fus13’UTR
pSM3285	pFA6a-myo52dtail-mscarlet-natMX6
pSM3374	pFA6-myo51Δ-hphMX
pSM3410	pFA6a-sec6-sfGFP-kanMX6
pSM3411	pFA6a-spa2-sfGFP-kanMX6
pSM3489	pFA6-myo51Δ-bsdMX
pSM3673	pUra4-pnmt41-GFP-Ypt2
pSM3726	pLys3BstZ17I-pnmt1-Myo52-x3Myc-termSccyc1-bsd
pSM3874	pFA6a-fus15’UTR-fus1(1-491)-FUS(1-211)-27R-fus1(792-1377)-K1112A-sfGFP-kanMX-fus13’UTR
