## Supplementary material for "High resolution mapping of the actin fusion focus reveals myosin V-dependent transport of formin for actin aster compaction": Table S3

### Sheet: Tabelle1
osm	sequence
1196	GATCACTGTAGGCAACGTAGCCGACAATGATGTACAGAACTCGAGCGACGAAGAAAATCAAGTACCAAATGGTATTAAAGTTCGGATC CCCGGG TTA ATT AA
765	CAGCTCCAAATTTTGAAAGTAAAACCCCTAATTAGGGAATAAATAAGTAGGCAGAGCACCTTGAAAAATAACTAGATAGAATTCGAGCTCGTTTAAAC
7887	CGTAAGACGATACTGGAAAAAAGCAAAGTCCTTACCCCTAGTTCATCCTTTTCTAGCAAATCCTCAACAACAAAGTATCGGATCCCCGGGTTAATTAA
7888	GAATACAGTTGCCATAATGTAATATAACAAGGTGAGAAAGGTCATATCTTCTCAAAACAATAATAGTTGAGGCGCATAATGAATTCGAGCTCGTTTAAAC
