## Supplementary material for "High resolution mapping of the actin fusion focus reveals myosin V-dependent transport of formin for actin aster compaction": Table S4

### Sheet: Fig 1G; FusionMarker-control
Cytosolic FP	nb events
GFP	322
mCherry	150
mRaspberry	171

### Sheet: Fig S1C; Method-comparison
POI	method	nb events
Prm1	POI-PT	87
	POI-line	84
	mt-reference	66

### Sheet: Fig 2-S2; Map
				Linear regression		One-way Wilcoxon p.value (diff from Myo52)
	POI	nb total events	nb replicates	Slope	p.value	[-60,-30]	[-27,0]
h+	Fus1	331	2	0.749694	4.34132e-08	4.17e-14	0.365
	Myo51	224	2	2.6613	2.43825e-11	3.16e-33	1.24e-34
	Cdc8	139	2	1.43963	9.71068e-08	1.16e-22	9.28e-24
	Prm1	282	2	-0.342817	0.000315725	2.1e-33	9.74e-34
	Dni1	286	2	-0.460517	1.65655e-08	1.17e-10	0.00257
	Dni2	183	2	0.154665	0.0174586	1.67e-12	5.53e-18
	Scd2	195	2	-0.640213	4.48028e-07	4.06e-28	5.5e-28
	Exo70	151	2	-0.925385	1.40041e-07	2.84e-13	6.34e-21
	Exo84	453	2	-0.681974	3.47475e-08	8.54e-41	8.92e-57
	Ypt3	127	2	-0.634542	1.14152e-07	8.11e-15	9.08e-20
	Ypt2	70	1	-0.347258	0.0021838	2e-12	2.58e-13
	Sec6	268	2	-0.592567	1.4661e-06	1.13e-18	5.29e-36
	Spa2	231	2	-1.49292	4.4603e-14	1.98e-29	6.39e-07
h-	Fus1	109	2
	Myo51	151	2
	Prm1	187	2
	Exo84	284	2

### Sheet: Fig 3F-G, Fig 4E; mutants-map
genotype	POI	nb total events
wt	Exo70	50
fus1d	Exo70	69
myo52dtail	Exo70	40

### Sheet: width
genotype	POI	nb events	Figure panel
wt	Myo52-Exo70	32	Fig 3 E-H, Fig 4 F,
	Myo52-Fus1	18	Fig 4 B-C,Fig 6 B-D , Fig S5 B
myo52Δtail	Myo52-Exo70	34	Fig 3 E-H
fus1Δ	Myo52-Exo70	18	Fig 4 B -F
myo51Δ	Myo52-Exo70	62	Fig 3 E-H
	Myo52-Fus1	25	Fig 6 B
myo52Δtail-myo51Δ	Myo52-Exo70	18	Fig 3 E-H
myo52-AID	Fus1	69	Fig 6 B
myo52-AID-myo51Δ	Fus1	38	Fig 6 B
fus1ΔIDR	Fus1	89	Fig 4 B-C, Fig S5 B
Fus1-K1112A	Fus1	53	Fig 6 D
Fus1_GN1087,1088RP	Fus1	34	Fig 6 D
Fus1-K879A	Fus1	27	Fig 6 D
fus1ΔIDR- Myo52-AID	Fus1	36	Fig S5 B
fus1ΔIDR-myo51Δ	Fus1	44	Fig S5 B
